# Improving causal effect estimation in multi-ancestry multivariable Mendelian randomization with transfer learning

**DOI:** 10.1101/2025.07.11.664423

**Authors:** Yihe Yang, Xiaofeng Zhu

## Abstract

Multivariable Mendelian randomization (MVMR) has been largely limited to individuals of European ancestry, due to the larger sample sizes available in European genome-wide association studies (GWAS). We introduce MRBEE-TL, one of the first multi-ancestry MVMR methods, which combines transfer learning with bias-corrected estimating equations to improve power in underpowered ancestries and to assess cross-ancestry heterogeneity of disease risk factors. In simulations, MRBEE-TL consistently outperformed MR methods that relied solely on ancestry-specific GWAS data. In real data analyses, MRBEE-TL not only identified ancestry-consistent and ancestry-specific causal effects missed by conventional methods, but also improved power in African and East Asian ancestries. MRBEE-TL is available through the R package `MRBEEX` at https://github.com/harryyiheyang/MRBEEX.
