## Supplementary Table for "Improving causal effect estimation in multi-ancestry multivariable Mendelian randomization with transfer learning"

### Sheet: Table S1
Table S1. GWAS summary data.
Trait	Abbr.	Type	European						East Asian		African
			Cohort 1		Cohort 2		Cohort 3		Cohort 1		Cohort 1
			Sample Size	PMID	Sample Size	PMID	Sample Size	PMID	Sample Size	PMID	Sample Size	PMID
All Stroke	AS	binary	73652/1234808	36180795					27413/237242	36180795	3961/20030	36180795
All ischemic stroke	AIS	binary	62100/1234808	36180795					19032/237242	36180795	894/20030	36180795
Large artery stroke	LAS	binary	6399/1234808	36180795					1735/237242	36180795	213/20030	36180795
Cardioembolic stroke	CES	binary	10804/1234808	36180795					926/237242	36180795	241/20030	36180795
Small vessel stroke	SVS	binary	6811/1234808	36180795					5532/237242	36180795	423/20030	36180795
Atrial fibrillation	AF	binary	60620/970216	30061737	74152/363596	39024449	63532/252810	r12.finngen.fi/	9826/140446	36653681	8973/109974	39024449
Type 2 diabetes	T2D	binary	242283/1569734	38374256					88109/339395	38374256	50251/103909	38374256
Smoking initiation	SMK	binary	Total 801837	36477530					Total 217563	36477530	Total 24278	36477530
Drinks per week	DRNK	continuous	664400	36477530					90731	36477530	8078	36477530
Albumin levels	ALB	continuous	325292	33462484					213154	38116116	213154	39024449
Body mass index	BMI	continuous	359983	Neale lab	424231	39024449	362327	r12.finngen.fi/	256450	38116116	256450	39024449
HDL cholesterol levels	HDL-C	continuous	1320016	34887591					167585	38116116	167585	39024449
LDL cholesterol levels	LDL-C	continuous	1320016	34887591					165481	38116116	165481	39024449
Systolic blood pressure	SBP	continuous	1028980	38689001					238120	38116116	238120	39024449
Triglyceride levels	TG	continuous	1320016	34887591					204282	38116116	204282	39024449

### Sheet: Table S2
Table S2. Results of Stroke Analysis.
Exposure	Population	Estimate	SE	P	Outcome
Atrial Fibrillation	European (specific)	0.0318039	0.0300194	0.289398	Small Vessel Stroke (SVS)
Serum Albumin	European (specific)	-0.123632	0.0502646	0.0139084	Small Vessel Stroke (SVS)
Body Mass Index	European (specific)	-0.0541078	0.0436358	0.21498	Small Vessel Stroke (SVS)
Drinks Per Week	European (specific)	0.00526059	0.134925	0.968899	Small Vessel Stroke (SVS)
HDL Cholesterol	European (specific)	0.015671	0.044852	0.726793	Small Vessel Stroke (SVS)
LDL Cholesterol	European (specific)	0.0264591	0.0480977	0.582243	Small Vessel Stroke (SVS)
Systolic Blood Pressure	European (specific)	0.435161	0.0520028	5.8585e-17	Small Vessel Stroke (SVS)
Smoking Initiation	European (specific)	0.227122	0.12236	0.0634271	Small Vessel Stroke (SVS)
Type 2 Diabetes	European (specific)	0.231951	0.0442149	1.55454e-07	Small Vessel Stroke (SVS)
Triglycerides	European (specific)	0.130098	0.0591314	0.0277962	Small Vessel Stroke (SVS)
Atrial Fibrillation	East Asian (transfer learning)	0	0.00623807	1	Small Vessel Stroke (SVS)
Serum Albumin	East Asian (transfer learning)	-0.123632	0.0592707	0.0369889	Small Vessel Stroke (SVS)
Body Mass Index	East Asian (transfer learning)	0	0.0611487	1	Small Vessel Stroke (SVS)
Drinks Per Week	East Asian (transfer learning)	0.227792	0.0808938	0.0048636	Small Vessel Stroke (SVS)
HDL Cholesterol	East Asian (transfer learning)	0	0.0413435	1	Small Vessel Stroke (SVS)
LDL Cholesterol	East Asian (transfer learning)	0	0.0357227	1	Small Vessel Stroke (SVS)
Systolic Blood Pressure	East Asian (transfer learning)	0.435161	0.0573062	3.1108e-14	Small Vessel Stroke (SVS)
Smoking Initiation	East Asian (transfer learning)	0	0.0218528	1	Small Vessel Stroke (SVS)
Type 2 Diabetes	East Asian (transfer learning)	0	0.0667476	1	Small Vessel Stroke (SVS)
Triglycerides	East Asian (transfer learning)	0.130098	0.0720936	0.0711417	Small Vessel Stroke (SVS)
Atrial Fibrillation	East Asian (specific)	-0.00455474	0.0321471	0.887329	Small Vessel Stroke (SVS)
Serum Albumin	East Asian (specific)	-0.0693922	0.0599237	0.24686	Small Vessel Stroke (SVS)
Body Mass Index	East Asian (specific)	-0.117866	0.0505392	0.0196914	Small Vessel Stroke (SVS)
Drinks Per Week	East Asian (specific)	0.289984	0.0638376	5.55843e-06	Small Vessel Stroke (SVS)
HDL Cholesterol	East Asian (specific)	0.0518472	0.0471026	0.271014	Small Vessel Stroke (SVS)
LDL Cholesterol	East Asian (specific)	-0.0627773	0.0592238	0.289144	Small Vessel Stroke (SVS)
Systolic Blood Pressure	East Asian (specific)	0.447442	0.0751887	2.66645e-09	Small Vessel Stroke (SVS)
Smoking Initiation	East Asian (specific)	-0.00169367	0.137397	0.990165	Small Vessel Stroke (SVS)
Type 2 Diabetes	East Asian (specific)	-0.00370827	0.0402066	0.926515	Small Vessel Stroke (SVS)
Triglycerides	East Asian (specific)	0.0754854	0.0547846	0.168247	Small Vessel Stroke (SVS)
Atrial Fibrillation	African (transfer learning)	0.206066	0.133801	0.123537	Small Vessel Stroke (SVS)
Serum Albumin	African (transfer learning)	-0.123632	0.0794279	0.119582	Small Vessel Stroke (SVS)
Body Mass Index	African (transfer learning)	0	0.0844365	1	Small Vessel Stroke (SVS)
Drinks Per Week	African (transfer learning)	0	0.0452846	1	Small Vessel Stroke (SVS)
HDL Cholesterol	African (transfer learning)	0	0.0655056	1	Small Vessel Stroke (SVS)
LDL Cholesterol	African (transfer learning)	0	0.0666614	1	Small Vessel Stroke (SVS)
Systolic Blood Pressure	African (transfer learning)	0.435161	0.175817	0.0133208	Small Vessel Stroke (SVS)
Smoking Initiation	African (transfer learning)	0	0.100878	1	Small Vessel Stroke (SVS)
Type 2 Diabetes	African (transfer learning)	0	0.1182	1	Small Vessel Stroke (SVS)
Triglycerides	African (transfer learning)	0.130098	0.0832224	0.117992	Small Vessel Stroke (SVS)
Atrial Fibrillation	African (specific)	0.465234	0.187431	0.0130586	Small Vessel Stroke (SVS)
Serum Albumin	African (specific)	-0.212495	0.248677	0.392827	Small Vessel Stroke (SVS)
Body Mass Index	African (specific)	-0.169209	0.151077	0.262706	Small Vessel Stroke (SVS)
Drinks Per Week	African (specific)	0.137609	0.229805	0.549302	Small Vessel Stroke (SVS)
HDL Cholesterol	African (specific)	-0.1598	0.154447	0.300829	Small Vessel Stroke (SVS)
LDL Cholesterol	African (specific)	0.10952	0.216564	0.613054	Small Vessel Stroke (SVS)
Systolic Blood Pressure	African (specific)	0.255585	0.200013	0.201306	Small Vessel Stroke (SVS)
Smoking Initiation	African (specific)	0.296025	0.343525	0.388837	Small Vessel Stroke (SVS)
Type 2 Diabetes	African (specific)	-0.0862842	0.149966	0.56505	Small Vessel Stroke (SVS)
Triglycerides	African (specific)	0.0900405	0.247011	0.71547	Small Vessel Stroke (SVS)
Atrial Fibrillation	European (specific)	0.590467	0.0250743	1.29517e-122	Cardioembolic Stroke (CES)
Serum Albumin	European (specific)	-0.0607958	0.0362956	0.0939312	Cardioembolic Stroke (CES)
Body Mass Index	European (specific)	-0.112288	0.0330869	0.000689469	Cardioembolic Stroke (CES)
Drinks Per Week	European (specific)	-0.0408885	0.107687	0.704171	Cardioembolic Stroke (CES)
HDL Cholesterol	European (specific)	0.0176731	0.0366312	0.629479	Cardioembolic Stroke (CES)
LDL Cholesterol	European (specific)	0.0174122	0.0383115	0.649476	Cardioembolic Stroke (CES)
Systolic Blood Pressure	European (specific)	0.0157868	0.039869	0.69213	Cardioembolic Stroke (CES)
Smoking Initiation	European (specific)	0.0331698	0.0934073	0.722508	Cardioembolic Stroke (CES)
Type 2 Diabetes	European (specific)	0.117531	0.0368396	0.00142099	Cardioembolic Stroke (CES)
Triglycerides	European (specific)	-0.0629928	0.0404113	0.119046	Cardioembolic Stroke (CES)
Atrial Fibrillation	East Asian (transfer learning)	0.590467	0.0250743	1.29517e-122	Cardioembolic Stroke (CES)
Serum Albumin	East Asian (transfer learning)	0	0	NA	Cardioembolic Stroke (CES)
Body Mass Index	East Asian (transfer learning)	0	0	NA	Cardioembolic Stroke (CES)
Drinks Per Week	East Asian (transfer learning)	0	0	NA	Cardioembolic Stroke (CES)
HDL Cholesterol	East Asian (transfer learning)	0	0	NA	Cardioembolic Stroke (CES)
LDL Cholesterol	East Asian (transfer learning)	0	0	NA	Cardioembolic Stroke (CES)
Systolic Blood Pressure	East Asian (transfer learning)	0	0	NA	Cardioembolic Stroke (CES)
Smoking Initiation	East Asian (transfer learning)	0	0	NA	Cardioembolic Stroke (CES)
Type 2 Diabetes	East Asian (transfer learning)	0	0	NA	Cardioembolic Stroke (CES)
Triglycerides	East Asian (transfer learning)	0	0	NA	Cardioembolic Stroke (CES)
Atrial Fibrillation	East Asian (specific)	0.714048	0.066629	8.49045e-27	Cardioembolic Stroke (CES)
Serum Albumin	East Asian (specific)	-0.213836	0.148803	0.150706	Cardioembolic Stroke (CES)
Body Mass Index	East Asian (specific)	0.0430555	0.108269	0.690873	Cardioembolic Stroke (CES)
Drinks Per Week	East Asian (specific)	-0.145767	0.14646	0.319607	Cardioembolic Stroke (CES)
HDL Cholesterol	East Asian (specific)	-0.058649	0.102351	0.566633	Cardioembolic Stroke (CES)
LDL Cholesterol	East Asian (specific)	-0.1353	0.12595	0.282716	Cardioembolic Stroke (CES)
Systolic Blood Pressure	East Asian (specific)	0.188056	0.135394	0.164847	Cardioembolic Stroke (CES)
Smoking Initiation	East Asian (specific)	0.132821	0.323542	0.681424	Cardioembolic Stroke (CES)
Type 2 Diabetes	East Asian (specific)	-0.0467962	0.0954898	0.624088	Cardioembolic Stroke (CES)
Triglycerides	East Asian (specific)	0.0685736	0.11753	0.559587	Cardioembolic Stroke (CES)
Atrial Fibrillation	African (transfer learning)	0	0.128966	1	Cardioembolic Stroke (CES)
Serum Albumin	African (transfer learning)	0	0.0898464	1	Cardioembolic Stroke (CES)
Body Mass Index	African (transfer learning)	-0.112288	0.0639888	0.0792919	Cardioembolic Stroke (CES)
Drinks Per Week	African (transfer learning)	0	0.0893034	1	Cardioembolic Stroke (CES)
HDL Cholesterol	African (transfer learning)	-0.416311	0.226502	0.0660621	Cardioembolic Stroke (CES)
LDL Cholesterol	African (transfer learning)	0	0.0798826	1	Cardioembolic Stroke (CES)
Systolic Blood Pressure	African (transfer learning)	0.365598	0.253775	0.149687	Cardioembolic Stroke (CES)
Smoking Initiation	African (transfer learning)	0	0.0768141	1	Cardioembolic Stroke (CES)
Type 2 Diabetes	African (transfer learning)	0.117531	0.0508887	0.0209115	Cardioembolic Stroke (CES)
Triglycerides	African (transfer learning)	-0.60906	0.325352	0.0612061	Cardioembolic Stroke (CES)
Atrial Fibrillation	African (specific)	0.274735	0.254975	0.281259	Cardioembolic Stroke (CES)
Serum Albumin	African (specific)	0.219261	0.321523	0.495273	Cardioembolic Stroke (CES)
Body Mass Index	African (specific)	-0.134865	0.200212	0.500557	Cardioembolic Stroke (CES)
Drinks Per Week	African (specific)	0.424695	0.290302	0.143483	Cardioembolic Stroke (CES)
HDL Cholesterol	African (specific)	-0.463257	0.194534	0.0172486	Cardioembolic Stroke (CES)
LDL Cholesterol	African (specific)	0.194646	0.287032	0.497687	Cardioembolic Stroke (CES)
Systolic Blood Pressure	African (specific)	0.357983	0.245281	0.144432	Cardioembolic Stroke (CES)
Smoking Initiation	African (specific)	-0.0309934	0.445018	0.944476	Cardioembolic Stroke (CES)
Type 2 Diabetes	African (specific)	0.120589	0.194159	0.534546	Cardioembolic Stroke (CES)
Triglycerides	African (specific)	-0.736895	0.311329	0.017936	Cardioembolic Stroke (CES)
Atrial Fibrillation	European (specific)	0.0276265	0.039472	0.483989	Large-Artery Atherosclerotic Stroke (LAS)
Serum Albumin	European (specific)	-0.0945358	0.0456457	0.0383513	Large-Artery Atherosclerotic Stroke (LAS)
Body Mass Index	European (specific)	-0.0330553	0.0442328	0.454881	Large-Artery Atherosclerotic Stroke (LAS)
Drinks Per Week	European (specific)	0.270723	0.148328	0.0679763	Large-Artery Atherosclerotic Stroke (LAS)
HDL Cholesterol	European (specific)	-0.126187	0.0494218	0.0106716	Large-Artery Atherosclerotic Stroke (LAS)
LDL Cholesterol	European (specific)	0.209131	0.0657352	0.00146559	Large-Artery Atherosclerotic Stroke (LAS)
Systolic Blood Pressure	European (specific)	0.53481	0.0500758	1.26253e-26	Large-Artery Atherosclerotic Stroke (LAS)
Smoking Initiation	European (specific)	0.287248	0.126149	0.0227832	Large-Artery Atherosclerotic Stroke (LAS)
Type 2 Diabetes	European (specific)	0.19631	0.0509944	0.000118295	Large-Artery Atherosclerotic Stroke (LAS)
Triglycerides	European (specific)	-0.0435638	0.0689973	0.527789	Large-Artery Atherosclerotic Stroke (LAS)
Atrial Fibrillation	East Asian (transfer learning)	0	0.0366968	1	Large-Artery Atherosclerotic Stroke (LAS)
Serum Albumin	East Asian (transfer learning)	-0.0945358	0.0456457	0.0383513	Large-Artery Atherosclerotic Stroke (LAS)
Body Mass Index	East Asian (transfer learning)	0	0.0297973	1	Large-Artery Atherosclerotic Stroke (LAS)
Drinks Per Week	East Asian (transfer learning)	0.257586	0.134793	0.0560078	Large-Artery Atherosclerotic Stroke (LAS)
HDL Cholesterol	East Asian (transfer learning)	-0.126187	0.0719792	0.0795834	Large-Artery Atherosclerotic Stroke (LAS)
LDL Cholesterol	East Asian (transfer learning)	0.209131	0.0729461	0.00414487	Large-Artery Atherosclerotic Stroke (LAS)
Systolic Blood Pressure	East Asian (transfer learning)	0.53481	0.104174	2.83927e-07	Large-Artery Atherosclerotic Stroke (LAS)
Smoking Initiation	East Asian (transfer learning)	0.287248	0.164395	0.0805838	Large-Artery Atherosclerotic Stroke (LAS)
Type 2 Diabetes	East Asian (transfer learning)	0.19631	0.105382	0.0624843	Large-Artery Atherosclerotic Stroke (LAS)
Triglycerides	East Asian (transfer learning)	0	0.0379591	1	Large-Artery Atherosclerotic Stroke (LAS)
Atrial Fibrillation	East Asian (specific)	0.0587421	0.0533529	0.270892	Large-Artery Atherosclerotic Stroke (LAS)
Serum Albumin	East Asian (specific)	-0.127251	0.0929583	0.17103	Large-Artery Atherosclerotic Stroke (LAS)
Body Mass Index	East Asian (specific)	0.0263699	0.0829858	0.750664	Large-Artery Atherosclerotic Stroke (LAS)
Drinks Per Week	East Asian (specific)	0.306977	0.140799	0.0292391	Large-Artery Atherosclerotic Stroke (LAS)
HDL Cholesterol	East Asian (specific)	-0.0315894	0.0777854	0.684662	Large-Artery Atherosclerotic Stroke (LAS)
LDL Cholesterol	East Asian (specific)	0.184079	0.0916619	0.0446177	Large-Artery Atherosclerotic Stroke (LAS)
Systolic Blood Pressure	East Asian (specific)	0.652414	0.112531	6.7258e-09	Large-Artery Atherosclerotic Stroke (LAS)
Smoking Initiation	East Asian (specific)	-0.0434038	0.238022	0.855306	Large-Artery Atherosclerotic Stroke (LAS)
Type 2 Diabetes	East Asian (specific)	0.0665169	0.0639521	0.298291	Large-Artery Atherosclerotic Stroke (LAS)
Triglycerides	East Asian (specific)	0.0989913	0.0945734	0.295232	Large-Artery Atherosclerotic Stroke (LAS)
Atrial Fibrillation	African (transfer learning)	0	0	NA	Large-Artery Atherosclerotic Stroke (LAS)
Serum Albumin	African (transfer learning)	-0.0945358	0.0456457	0.0383513	Large-Artery Atherosclerotic Stroke (LAS)
Body Mass Index	African (transfer learning)	0	0	NA	Large-Artery Atherosclerotic Stroke (LAS)
Drinks Per Week	African (transfer learning)	0	0	NA	Large-Artery Atherosclerotic Stroke (LAS)
HDL Cholesterol	African (transfer learning)	-0.126187	0.0494218	0.0106716	Large-Artery Atherosclerotic Stroke (LAS)
LDL Cholesterol	African (transfer learning)	0.209131	0.0657352	0.00146559	Large-Artery Atherosclerotic Stroke (LAS)
Systolic Blood Pressure	African (transfer learning)	0.53481	0.0500758	1.26253e-26	Large-Artery Atherosclerotic Stroke (LAS)
Smoking Initiation	African (transfer learning)	0	0	NA	Large-Artery Atherosclerotic Stroke (LAS)
Type 2 Diabetes	African (transfer learning)	0	0	NA	Large-Artery Atherosclerotic Stroke (LAS)
Triglycerides	African (transfer learning)	0	0	NA	Large-Artery Atherosclerotic Stroke (LAS)
Atrial Fibrillation	African (specific)	0.234334	0.261203	0.369646	Large-Artery Atherosclerotic Stroke (LAS)
Serum Albumin	African (specific)	0.0257211	0.339957	0.93969	Large-Artery Atherosclerotic Stroke (LAS)
Body Mass Index	African (specific)	-0.272453	0.230755	0.23772	Large-Artery Atherosclerotic Stroke (LAS)
Drinks Per Week	African (specific)	0.183597	0.343197	0.592677	Large-Artery Atherosclerotic Stroke (LAS)
HDL Cholesterol	African (specific)	-0.18439	0.238561	0.439566	Large-Artery Atherosclerotic Stroke (LAS)
LDL Cholesterol	African (specific)	0.38732	0.292646	0.185666	Large-Artery Atherosclerotic Stroke (LAS)
Systolic Blood Pressure	African (specific)	0.258242	0.293488	0.37891	Large-Artery Atherosclerotic Stroke (LAS)
Smoking Initiation	African (specific)	-0.481748	0.494719	0.330165	Large-Artery Atherosclerotic Stroke (LAS)
Type 2 Diabetes	African (specific)	0.043533	0.220185	0.843271	Large-Artery Atherosclerotic Stroke (LAS)
Triglycerides	African (specific)	-0.146241	0.34067	0.667724	Large-Artery Atherosclerotic Stroke (LAS)
Atrial Fibrillation	European (specific)	0.178912	0.0124096	4.03215e-47	All Ischemic Strokes (AIS)
Serum Albumin	European (specific)	-0.0912063	0.0178411	3.18519e-07	All Ischemic Strokes (AIS)
Body Mass Index	European (specific)	-0.0213963	0.0151424	0.157654	All Ischemic Strokes (AIS)
Drinks Per Week	European (specific)	0.0187592	0.0483711	0.698151	All Ischemic Strokes (AIS)
HDL Cholesterol	European (specific)	-0.0291163	0.0184508	0.114555	All Ischemic Strokes (AIS)
LDL Cholesterol	European (specific)	0.0740167	0.0204067	0.000286655	All Ischemic Strokes (AIS)
Systolic Blood Pressure	European (specific)	0.247066	0.0203036	4.57132e-34	All Ischemic Strokes (AIS)
Smoking Initiation	European (specific)	0.106467	0.0432728	0.0138793	All Ischemic Strokes (AIS)
Type 2 Diabetes	European (specific)	0.112332	0.016927	3.21761e-11	All Ischemic Strokes (AIS)
Triglycerides	European (specific)	-0.0105466	0.0215866	0.625146	All Ischemic Strokes (AIS)
Atrial Fibrillation	East Asian (transfer learning)	0.0676725	0.0292364	0.0206312	All Ischemic Strokes (AIS)
Serum Albumin	East Asian (transfer learning)	-0.0912063	0.0193955	2.5706e-06	All Ischemic Strokes (AIS)
Body Mass Index	East Asian (transfer learning)	0	0.00356384	1	All Ischemic Strokes (AIS)
Drinks Per Week	East Asian (transfer learning)	0.122768	0.0688454	0.0745474	All Ischemic Strokes (AIS)
HDL Cholesterol	East Asian (transfer learning)	0	0	NA	All Ischemic Strokes (AIS)
LDL Cholesterol	East Asian (transfer learning)	0.0740167	0.0214466	0.000558075	All Ischemic Strokes (AIS)
Systolic Blood Pressure	East Asian (transfer learning)	0.504428	0.0501009	7.63239e-24	All Ischemic Strokes (AIS)
Smoking Initiation	East Asian (transfer learning)	0.106467	0.0432728	0.0138793	All Ischemic Strokes (AIS)
Type 2 Diabetes	East Asian (transfer learning)	0	0.0451229	1	All Ischemic Strokes (AIS)
Triglycerides	East Asian (transfer learning)	0	0	NA	All Ischemic Strokes (AIS)
Atrial Fibrillation	East Asian (specific)	0.0848889	0.0179341	2.2081e-06	All Ischemic Strokes (AIS)
Serum Albumin	East Asian (specific)	-0.0461228	0.0335817	0.169612	All Ischemic Strokes (AIS)
Body Mass Index	East Asian (specific)	-0.0378897	0.0266237	0.15469	All Ischemic Strokes (AIS)
Drinks Per Week	East Asian (specific)	0.153773	0.0323811	2.04577e-06	All Ischemic Strokes (AIS)
HDL Cholesterol	East Asian (specific)	-0.00349605	0.0239825	0.884099	All Ischemic Strokes (AIS)
LDL Cholesterol	East Asian (specific)	0.0236502	0.0306593	0.440478	All Ischemic Strokes (AIS)
Systolic Blood Pressure	East Asian (specific)	0.51803	0.0401736	4.81575e-38	All Ischemic Strokes (AIS)
Smoking Initiation	East Asian (specific)	0.0727613	0.0765658	0.341955	All Ischemic Strokes (AIS)
Type 2 Diabetes	East Asian (specific)	-0.00903026	0.0213899	0.672898	All Ischemic Strokes (AIS)
Triglycerides	East Asian (specific)	0.0205948	0.0278858	0.460186	All Ischemic Strokes (AIS)
Atrial Fibrillation	African (transfer learning)	0	0	NA	All Ischemic Strokes (AIS)
Serum Albumin	African (transfer learning)	-0.0912063	0.0178411	3.18519e-07	All Ischemic Strokes (AIS)
Body Mass Index	African (transfer learning)	0	0	NA	All Ischemic Strokes (AIS)
Drinks Per Week	African (transfer learning)	0	0	NA	All Ischemic Strokes (AIS)
HDL Cholesterol	African (transfer learning)	0	0	NA	All Ischemic Strokes (AIS)
LDL Cholesterol	African (transfer learning)	0.0740167	0.0204067	0.000286655	All Ischemic Strokes (AIS)
Systolic Blood Pressure	African (transfer learning)	0.247066	0.0203036	4.57132e-34	All Ischemic Strokes (AIS)
Smoking Initiation	African (transfer learning)	0.106467	0.0432728	0.0138793	All Ischemic Strokes (AIS)
Type 2 Diabetes	African (transfer learning)	0.112332	0.016927	3.21761e-11	All Ischemic Strokes (AIS)
Triglycerides	African (transfer learning)	0	0	NA	All Ischemic Strokes (AIS)
Atrial Fibrillation	African (specific)	0.154346	0.136891	0.259527	All Ischemic Strokes (AIS)
Serum Albumin	African (specific)	-0.274085	0.186632	0.141946	All Ischemic Strokes (AIS)
Body Mass Index	African (specific)	-0.225344	0.112249	0.0446917	All Ischemic Strokes (AIS)
Drinks Per Week	African (specific)	0.0769476	0.173964	0.658259	All Ischemic Strokes (AIS)
HDL Cholesterol	African (specific)	-0.190588	0.119617	0.111087	All Ischemic Strokes (AIS)
LDL Cholesterol	African (specific)	0.173582	0.156711	0.268009	All Ischemic Strokes (AIS)
Systolic Blood Pressure	African (specific)	0.316253	0.14257	0.0265395	All Ischemic Strokes (AIS)
Smoking Initiation	African (specific)	-0.0632196	0.258274	0.806629	All Ischemic Strokes (AIS)
Type 2 Diabetes	African (specific)	0.117061	0.113982	0.304413	All Ischemic Strokes (AIS)
Triglycerides	African (specific)	-0.225664	0.184504	0.221298	All Ischemic Strokes (AIS)
Atrial Fibrillation	European (specific)	0.167102	0.0118748	5.6455e-45	All Strokes (AS)
Serum Albumin	European (specific)	-0.0836901	0.0168851	7.17983e-07	All Strokes (AS)
Body Mass Index	European (specific)	-0.0256735	0.014414	0.0748873	All Strokes (AS)
Drinks Per Week	European (specific)	0.0294069	0.0434186	0.498222	All Strokes (AS)
HDL Cholesterol	European (specific)	-0.0274362	0.0180648	0.128821	All Strokes (AS)
LDL Cholesterol	European (specific)	0.0558788	0.0192771	0.00374696	All Strokes (AS)
Systolic Blood Pressure	European (specific)	0.24485	0.0190496	8.24597e-38	All Strokes (AS)
Smoking Initiation	European (specific)	0.0957356	0.0393927	0.0150869	All Strokes (AS)
Type 2 Diabetes	European (specific)	0.10048	0.0163816	8.58535e-10	All Strokes (AS)
Triglycerides	European (specific)	-0.00611202	0.0201376	0.761499	All Strokes (AS)
Atrial Fibrillation	East Asian (transfer learning)	0.0472775	0.0304311	0.120282	All Strokes (AS)
Serum Albumin	East Asian (transfer learning)	-0.0836901	0.0208796	6.11771e-05	All Strokes (AS)
Body Mass Index	East Asian (transfer learning)	0	0.00672786	1	All Strokes (AS)
Drinks Per Week	East Asian (transfer learning)	0.0799347	0.050141	0.110892	All Strokes (AS)
HDL Cholesterol	East Asian (transfer learning)	0	0	NA	All Strokes (AS)
LDL Cholesterol	East Asian (transfer learning)	0.0558788	0.0192771	0.00374696	All Strokes (AS)
Systolic Blood Pressure	East Asian (transfer learning)	0.507153	0.0437304	4.25461e-31	All Strokes (AS)
Smoking Initiation	East Asian (transfer learning)	0.0957356	0.039854	0.0162986	All Strokes (AS)
Type 2 Diabetes	East Asian (transfer learning)	0	0.0485094	1	All Strokes (AS)
Triglycerides	East Asian (transfer learning)	0	0	NA	All Strokes (AS)
Atrial Fibrillation	East Asian (specific)	0.0651999	0.0150979	1.57121e-05	All Strokes (AS)
Serum Albumin	East Asian (specific)	-0.030579	0.0293069	0.296759	All Strokes (AS)
Body Mass Index	East Asian (specific)	-0.0375522	0.0234725	0.109634	All Strokes (AS)
Drinks Per Week	East Asian (specific)	0.100964	0.0300925	0.000793264	All Strokes (AS)
HDL Cholesterol	East Asian (specific)	0.0113325	0.0218775	0.604461	All Strokes (AS)
LDL Cholesterol	East Asian (specific)	0.0496536	0.0266996	0.0629264	All Strokes (AS)
Systolic Blood Pressure	East Asian (specific)	0.522934	0.0359763	7.21735e-48	All Strokes (AS)
Smoking Initiation	East Asian (specific)	0.0444773	0.0660688	0.500822	All Strokes (AS)
Type 2 Diabetes	East Asian (specific)	0.0228043	0.0192941	0.237233	All Strokes (AS)
Triglycerides	East Asian (specific)	0.0138129	0.0263419	0.60002	All Strokes (AS)
Atrial Fibrillation	African (transfer learning)	0.0792728	0.0662603	0.231547	All Strokes (AS)
Serum Albumin	African (transfer learning)	-0.0836901	0.0453343	0.0648827	All Strokes (AS)
Body Mass Index	African (transfer learning)	0	0.0404906	1	All Strokes (AS)
Drinks Per Week	African (transfer learning)	0	0.0113756	1	All Strokes (AS)
HDL Cholesterol	African (transfer learning)	0	0.0495669	1	All Strokes (AS)
LDL Cholesterol	African (transfer learning)	0.0558788	0.0733068	0.445905	All Strokes (AS)
Systolic Blood Pressure	African (transfer learning)	0.125983	0.108226	0.244395	All Strokes (AS)
Smoking Initiation	African (transfer learning)	0.0957356	0.0499257	0.0551666	All Strokes (AS)
Type 2 Diabetes	African (transfer learning)	0.10048	0.027325	0.000235783	All Strokes (AS)
Triglycerides	African (transfer learning)	0	0.0223138	1	All Strokes (AS)
Atrial Fibrillation	African (specific)	0.166525	0.0714399	0.0197541	All Strokes (AS)
Serum Albumin	African (specific)	-0.166753	0.0926513	0.0718942	All Strokes (AS)
Body Mass Index	African (specific)	-0.0978827	0.0584793	0.0941696	All Strokes (AS)
Drinks Per Week	African (specific)	-0.00944119	0.0863718	0.912958	All Strokes (AS)
HDL Cholesterol	African (specific)	-0.101665	0.0616938	0.099375	All Strokes (AS)
LDL Cholesterol	African (specific)	0.207564	0.0924619	0.0247772	All Strokes (AS)
Systolic Blood Pressure	African (specific)	0.123637	0.0732714	0.0915304	All Strokes (AS)
Smoking Initiation	African (specific)	0.141864	0.12788	0.267276	All Strokes (AS)
Type 2 Diabetes	African (specific)	0.144747	0.0552622	0.00881172	All Strokes (AS)
Triglycerides	African (specific)	-0.109003	0.0888503	0.21989	All Strokes (AS)

### Sheet: Table S3
Table S3. Comparison between MRBEE-TL and TEMR.
	European						East Asian						African
	MRBEE-TL			TEMR			MRBEE-TL			TEMR			MRBEE-TL			TEMR
Outcome_Exposure	Esimtate	SE	P-Value	Esimtate	SE	P-Value	Esimtate	SE	P-Value	Esimtate	SE	P-Value	Esimtate	SE	P-Value	Esimtate	SE	P-Value
	All Strokes (AS)
Atrial Fibrillation	0.17	0.012	5.6e-45	0.18	0.011	1.5e-59	0.047	0.017	0.0057	0.089	0.012	1.9e-14	0.079	0.058	0.17	0.11	0.041	0.0091
Body Mass Index	-0.026	0.014	0.075	0.094	0.0098	1.4e-21	0	0.018	1	0.082	0.018	4.1e-06	0	0.05	1	0.033	0.038	0.38
Drinks Per Week	0.029	0.043	0.5	0.086	0.036	0.018	0.08	0.045	0.074	0.16	0.022	5.7e-14	0	0.011	1	-0.11	0.081	0.17
HDL Cholesterol	-0.027	0.018	0.13	-0.056	0.012	6.2e-06	0	0.0042	1	0.0025	0.016	0.88	0	0.053	1	-0.066	0.041	0.11
LDL Cholesterol	0.056	0.019	0.0037	0.046	0.015	0.0028	0.056	0.019	0.004	0.009	0.024	0.71	0.056	0.078	0.47	0.035	0.064	0.58
Serum Albumin	-0.084	0.017	7.2e-07	-0.042	0.016	0.0076	-0.084	0.037	0.025	0.013	0.023	0.58	-0.084	0.051	0.1	0.025	0.076	0.74
Smoking Initiation	0.096	0.039	0.015	0.16	0.032	2.6e-07	0.096	0.046	0.037	0.075	0.055	0.18	0.096	0.053	0.069	0.093	0.082	0.26
Systolic Blood Pressure	0.24	0.019	8.2e-38	0.29	0.016	1.8e-73	0.51	0.041	1.7e-35	0.46	0.026	1.4e-70	0.13	0.11	0.24	0.3	0.054	3.5e-08
Triglycerides	-0.0061	0.02	0.76	0.077	0.015	1.5e-07	0	0.0024	1	0.065	0.02	0.0012	0	0.033	1	0.07	0.057	0.21
Type 2 Diabetes	0.1	0.016	8.6e-10	0.14	0.013	4.9e-28	0	0.045	1	0.028	0.017	0.099	0.1	0.035	0.0044	0.18	0.039	4.5e-06
	All Ischemic Strokes (AIS)
Atrial Fibrillation	0.18	0.012	4e-47	0.19	0.012	6.8e-60	0.068	0.016	1.9e-05	0.1	0.013	8.7e-15	0	0		0.11	0.087	0.21
Body Mass Index	-0.021	0.015	0.16	0.11	0.011	5.3e-23	0	0.014	1	0.099	0.02	1.3e-06	0	0		0.035	0.073	0.64
Drinks Per Week	0.019	0.048	0.7	0.065	0.04	0.1	0.12	0.048	0.011	0.23	0.025	1.7e-20	0	0		-0.36	0.16	0.021
HDL Cholesterol	-0.029	0.018	0.11	-0.056	0.013	2.4e-05	0	0		0.0049	0.019	0.79	0	0		-0.15	0.078	0.06
LDL Cholesterol	0.074	0.02	0.00029	0.063	0.016	0.00012	0.074	0.03	0.014	-0.018	0.028	0.51	0.074	0.02	0.00029	-0.027	0.13	0.83
Serum Albumin	-0.091	0.018	3.2e-07	-0.048	0.017	0.0042	-0.091	0.027	0.0006	0.00015	0.028	1	-0.091	0.018	3.2e-07	0.039	0.14	0.79
Smoking Initiation	0.11	0.043	0.014	0.17	0.034	7.9e-07	0.11	0.047	0.022	0.089	0.067	0.18	0.11	0.043	0.014	0.13	0.16	0.42
Systolic Blood Pressure	0.25	0.02	4.6e-34	0.29	0.017	1.1e-65	0.5	0.042	2.1e-33	0.47	0.03	3.8e-54	0.25	0.02	4.6e-34	0.39	0.11	0.00032
Triglycerides	-0.011	0.022	0.63	0.079	0.015	3.1e-07	0	0.0032	1	0.059	0.023	0.0084	0	0		0.078	0.12	0.5
Type 2 Diabetes	0.11	0.017	3.2e-11	0.16	0.014	2.8e-29	0	0.021	1	-0.0045	0.019	0.82	0.11	0.017	3.2e-11	0.22	0.074	0.0027
			Large-Artery Atherosclerotic Stroke (LAS)
Atrial Fibrillation	0.028	0.039	0.48	0.056	0.031	0.073	0	0.044	1	0.085	0.035	0.015	0	0		0.14	0.16	0.37
Body Mass Index	-0.033	0.044	0.45	0.11	0.031	0.00023	0	0.036	1	0.13	0.062	0.03	0	0		0.01	0.14	0.94
Drinks Per Week	0.27	0.15	0.068	0.14	0.12	0.26	0.26	0.12	0.034	0.16	0.072	0.027	0	0		0.0056	0.3	0.99
HDL Cholesterol	-0.13	0.049	0.011	-0.2	0.036	5e-08	-0.13	0.069	0.068	-0.075	0.054	0.17	-0.13	0.049	0.011	0.059	0.15	0.69
LDL Cholesterol	0.21	0.066	0.0015	0.2	0.044	6e-06	0.21	0.076	0.0058	0.19	0.081	0.019	0.21	0.066	0.0015	0.13	0.24	0.58
Serum Albumin	-0.095	0.046	0.038	-0.057	0.044	0.19	-0.095	0.048	0.05	-0.11	0.082	0.18	-0.095	0.046	0.038	-0.15	0.27	0.59
Smoking Initiation	0.29	0.13	0.023	0.39	0.089	9.9e-06	0.29	0.16	0.075	0.078	0.19	0.69	0	0		0.34	0.29	0.25
Systolic Blood Pressure	0.53	0.05	1.3e-26	0.52	0.042	4.9e-35	0.53	0.11	8.9e-07	0.61	0.087	3.6e-12	0.53	0.05	1.3e-26	0.19	0.19	0.31
Triglycerides	-0.044	0.069	0.53	0.17	0.043	4.7e-05	0	0.03	1	0.092	0.071	0.2	0	0		-0.061	0.22	0.78
Type 2 Diabetes	0.2	0.051	0.00012	0.29	0.039	8e-14	0.2	0.092	0.033	0.14	0.057	0.017	0	0		0.24	0.15	0.12
			Cardioembolic Stroke (CES)
Atrial Fibrillation	0.59	0.025	1.3e-122	0.58	0.022	5.2e-152	0.59	0.025	1.3e-122	0.71	0.046	2.6e-54	0	0.13	1	0.7	0.15	1.5e-06
Body Mass Index	-0.11	0.033	0.00069	0.1	0.023	1e-05	0	0		0.12	0.082	0.13	-0.11	0.071	0.11	0.13	0.13	0.31
Drinks Per Week	-0.041	0.11	0.7	0.11	0.075	0.14	0	0		0.46	0.092	4.7e-07	0	0.09	1	-0.17	0.34	0.62
HDL Cholesterol	0.018	0.037	0.63	0.022	0.029	0.45	0	0		-0.034	0.076	0.65	-0.42	0.23	0.064	-0.24	0.14	0.092
LDL Cholesterol	0.017	0.038	0.65	0.0082	0.033	0.8	0	0		-0.095	0.11	0.37	0	0.097	1	-0.27	0.23	0.24
Serum Albumin	-0.061	0.036	0.094	-0.092	0.032	0.0039	0	0		-0.36	0.11	0.0016	0	0.076	1	-0.43	0.26	0.094
Smoking Initiation	0.033	0.093	0.72	0.18	0.067	0.0064	0	0		-0.071	0.25	0.78	0	0.083	1	-0.095	0.3	0.75
Systolic Blood Pressure	0.016	0.04	0.69	0.23	0.036	3.1e-10	0	0		0.34	0.11	0.0028	0.37	0.25	0.15	0.23	0.18	0.19
Triglycerides	-0.063	0.04	0.12	-0.0012	0.031	0.97	0	0		-0.034	0.097	0.73	-0.61	0.31	0.052	-0.12	0.2	0.56
Type 2 Diabetes	0.12	0.037	0.0014	0.085	0.028	0.0026	0	0		-0.12	0.08	0.12	0.12	0.052	0.023	-0.096	0.13	0.47
	Small Vessel Stroke (SVS)
Atrial Fibrillation	0.032	0.03	0.29	0.087	0.028	0.0017	0	0.0053	1	0.043	0.022	0.054	0.21	0.11	0.059	0.057	0.11	0.6
Body Mass Index	-0.054	0.044	0.21	0.14	0.029	1.4e-06	0	0.078	1	0.056	0.035	0.11	0	0.092	1	-0.05	0.098	0.61
Drinks Per Week	0.0053	0.13	0.97	-0.059	0.11	0.58	0.23	0.072	0.0016	0.3	0.041	2.9e-13	0	0.043	1	-0.26	0.21	0.22
HDL Cholesterol	0.016	0.045	0.73	-0.14	0.035	0.00012	0	0.043	1	0.021	0.032	0.51	0	0.077	1	-0.14	0.1	0.16
LDL Cholesterol	0.026	0.048	0.58	0.041	0.041	0.32	0	0.028	1	-0.096	0.048	0.045	0	0.086	1	0.082	0.17	0.63
Serum Albumin	-0.12	0.05	0.014	-0.038	0.041	0.36	-0.12	0.055	0.023	0.059	0.049	0.22	-0.12	0.092	0.18	0.16	0.2	0.43
Smoking Initiation	0.23	0.12	0.063	0.27	0.098	0.0067	0	0.024	1	-0.16	0.11	0.15	0	0.11	1	0.19	0.23	0.41
Systolic Blood Pressure	0.44	0.052	5.9e-17	0.45	0.042	6.1e-26	0.44	0.06	6.2e-13	0.43	0.049	8e-18	0.44	0.17	0.009	0.46	0.14	0.0015
Triglycerides	0.13	0.059	0.028	0.2	0.041	7.4e-07	0.13	0.065	0.046	0.079	0.041	0.055	0.13	0.09	0.15	0.032	0.15	0.83
Type 2 Diabetes	0.23	0.044	1.6e-07	0.28	0.035	1.5e-15	0	0.037	1	0.017	0.033	0.62	0	0.14	1	0.11	0.099	0.26
